# Environmental activity-based protein profiling for function-driven enzyme discovery from natural communities

**DOI:** 10.1101/2022.11.11.516116

**Authors:** Sabrina Ninck, Thomas Klaus, Tatiana V. Kochetkova, Sarah P. Esser, Leonard Sewald, Farnusch Kaschani, Christopher Bräsen, Alexander J. Probst, Ilya V. Kublanov, Bettina Siebers, Markus Kaiser

## Abstract

Microbial communities are significant drivers of global biogeochemical cycles, yet accurate function prediction of their proteome and discerning their activity *in situ* for bioprospecting remains challenging. Here, we present environmental activity-based protein profiling (eABPP) as a novel proteomics-based approach bridging the gap between environmental genomics, correct function annotation and *in situ* enzyme activity. As a showcase, we report the successful identification of active thermostable serine hydrolases by combining genome-resolved metagenomics and mass spectrometry-based eABPP of natural microbial communities from two independent hot springs in Kamchatka, Russia. eABPP does not only advance current methodological approaches by providing evidence for enzyme and microbial activity *in situ* but also represents an alternative approach to sequence homology-guided biocatalyst discovery from environmental ecosystems.
