## Supplemental Data 1 for "Environmental activity-based protein profiling for function-driven enzyme discovery from natural communities"

### Sheet: Sheet1
In order of the genomes listed in the pylogenetic tree (top to bottom)	Archaea CheckM information on genomes
Bin Id	Marker lineage	# genomes	# markers	# marker sets	Completeness	Contamination	Strain heterogeneity	Genome size (bp)	# ambiguous bases	# scaffolds	# contigs	N50 (scaffolds)	N50 (contigs)	Mean scaffold length (bp)	Mean contig length (bp)	Longest scaffold (bp)	Longest contig (bp)	GC	GC std (scaffolds > 1kbp)	Coding density	Translation table	# predicted genes	0	1	2	3	4	5+
ExploCarb_3808S_S2_Euryarchaeota_31_22	p__Euryarchaeota (UID3)	148	187	124	89.61	0	0	1099501	300	20	23	98630	76461	54975	47791	208751	158056	31.3	1.3	92.61	11	1112	18	169	0	0	0	0
ExploCarb_3808S_S2_Euryarchaeota_41_476	p__Euryarchaeota (UID3)	148	187	124	94.35	0.81	0	1047050	300	53	56	29925	29925	19755	18691	89404	89404	41.4	1.94	94.98	11	1121	8	178	1	0	0	0
ExploCarb_3808S_S2_Candidatus_Micrarchaeota_archaeon_CG1_02_51_15_52_55	k__Archaea (UID2)	207	149	107	75.86	0.93	0	655099	1000	16	26	45549	35930	40943	25157	105774	78419	51.7	1.2	90.61	11	705	30	118	1	0	0	0
ExploCarb_3808S_S2_Archaea_43_8	k__Archaea (UID2)	207	149	107	80.76	0	0	674355	629	49	93	14486	10569	13762	7244	29196	26010	43.3	1.33	94.31	11	763	27	122	0	0	0	0
ExploCarb_3808S_S2_MaxBin.005.fasta_MaxBin_sub	k__Archaea (UID2)	207	149	107	84.11	0	0	791274	900	114	123	14296	13696	6941	6425	50312	50312	41.6	2.69	92.09	11	905	19	130	0	0	0	0
ExploCarb_3808S_S2_Archaea_43_10	k__Archaea (UID2)	207	149	107	75.23	0	0	554847	150	97	112	8268	8019	5720	4952	31140	22678	43	1.71	93.94	11	667	31	118	0	0	0	0
ExploCarb_3808S_S2_Archaea_37_22	k__Archaea (UID2)	207	145	103	87.38	3.88	0	1602183	1300	63	76	37153	26448	25431	21064	152562	106382	37.1	0.84	86.44	11	1597	15	125	5	0	0	0
ExploCarb_3811S_S4_Archaea_62_160	k__Archaea (UID2)	207	145	103	96.12	0	0	1215866	1000	121	131	18908	18908	10048	9273	59248	59248	61.9	2.47	90.01	11	1320	5	140	0	0	0	0
ExploCarb_3808S_S2_Archaea_62_90	k__Archaea (UID2)	207	145	103	95.15	0	0	1296887	1400	83	97	35328	29611	15625	13355	129503	129503	62	2.54	89.83	11	1403	7	138	0	0	0	0
ExploCarb_3811S_S4_Sulfolobus_54_167	c__Thermoprotei (UID147)	54	217	168	71.73	0.6	0	800471	2900	36	65	56655	20839	22235	12270	151256	125968	53.8	2.25	91.06	11	949	69	147	1	0	0	0
ExploCarb_3808S_S2_Fervidicoccus_fontis_43_19	c__Thermoprotei (UID148)	41	245	158	96.52	0.63	0	1216308	110	37	39	45568	45568	32873	31184	84302	84302	42.6	3.87	89.42	11	1298	6	238	1	0	0	0
ExploCarb_3811S_S4_Caldisphaera_lagunensis_31_367	c__Thermoprotei (UID148)	41	245	158	91.77	0	0	1281101	1500	54	69	35972	27677	23724	18544	88300	79925	30.8	0.99	89.36	11	1350	18	227	0	0	0	0
ExploCarb_3811S_S4_Caldivirga_maquilingensis_43_16	k__Archaea (UID146)	59	174	136	77.21	0	0	1339811	160	130	146	11362	10258	10306	9175	31281	31281	43.2	1.78	89.06	11	1468	34	140	0	0	0	0
ExploCarb_3811S_S4_Thermoproteus_uzoniensis_60_31	k__Archaea (UID146)	59	174	136	70.89	0	0	1097887	940	78	91	17344	15796	14075	12054	36718	36718	60.1	2.08	92.08	11	1317	45	129	0	0	0	0
ExploCarb_3811S_S4_Pyrobaculum_ferrireducens_59_454	k__Archaea (UID146)	59	174	136	82.3	0	0	1332422	2800	181	209	13122	11366	7361	6361	34965	31664	59.5	2.54	92.07	11	1633	28	146	0	0	0	0
Bacteria CheckM information on genomes
Bin Id	Marker lineage	# genomes	# markers	# marker sets	Completeness	Contamination	Strain heterogeneity	Genome size (bp)	# ambiguous bases	# scaffolds	# contigs	N50 (scaffolds)	N50 (contigs)	Mean scaffold length (bp)	Mean contig length (bp)	Longest scaffold (bp)	Longest contig (bp)	GC	GC std (scaffolds > 1kbp)	Coding density	Translation table	# predicted genes	0	1	2	3	4	5+
ExploCarb_3808S_S2_Thermus_69_77	k__Bacteria (UID2142)	169	316	236	99.15	0	0	1858356	2300	98	121	39471	27320	18962	15339	81731	81731	68.8	1.38	93.47	11	1949	3	313	0	0	0	0
ExploCarb_3808S_S2_Bacteria_27_12	k__Bacteria (UID203)	5449	104	58	77.87	0	0	525629	400	12	25	60165	33516	43802	21009	81541	69413	26.8	1.25	91.25	11	528	14	90	0	0	0	0
ExploCarb_3808S_S2_MaxBin.013.fasta_MaxBin_sub	k__Bacteria (UID203)	5449	104	58	71.68	0	0	686989	930	127	139	9482	8531	5409	4935	58958	58958	27.6	2.55	88.24	11	704	18	86	0	0	0	0
ExploCarb_3811S_S4_Mesoaciditoga_lauensis_41_13	k__Bacteria (UID209)	5443	105	59	83.05	0	0	1098000	300	96	117	12746	11593	11437	9382	28584	28584	40.9	1.35	96.15	11	1161	11	94	0	0	0	0
ExploCarb_3808S_S2_Dictyoglomus_turgidum_34_55	k__Bacteria (UID203)	5449	104	58	96.55	0	0	1552256	2300	28	51	70676	53392	55437	30391	207450	207450	33.9	0.49	94.02	11	1557	2	102	0	0	0	0
ExploCarb_3808S_S2_Bacteria_28_11	k__Bacteria (UID203)	5449	102	56	98.21	0	0	1824660	977	275	344	32543	21165	6635	5301	96764	96764	27.6	1.89	93.17	11	1995	1	101	0	0	0	0
ExploCarb_3808S_S2_Caldisericum_exile_34_394	k__Bacteria (UID203)	5449	102	56	89.29	1.79	100	1242382	1000	82	92	60420	42691	15151	13493	132706	101941	34.5	1.23	93.92	11	1264	7	94	1	0	0	0
ExploCarb_3808S_S2_Thermosulfidibacter_takaii_ABI70S6_39_19	k__Bacteria (UID3060)	138	338	246	96.75	1.63	0	1373803	0	12	12	132457	132457	114483	114483	297359	297359	38.6	0.49	95.93	11	1392	9	325	4	0	0	0
ExploCarb_3808S_S2_Sulfurihydrogenibium_azorense_35_116	k__Bacteria (UID3060)	138	338	246	95.12	0	0	1096084	3000	129	159	12778	10442	8496	6874	57547	57547	34.8	1.3	94.73	11	1188	16	322	0	0	0	0
ExploCarb_3808S_S2_MaxBin.043.fasta_MaxBin_sub	k__Bacteria (UID209)	5443	105	59	87.33	2.7	0	2008926	3777	555	919	4745	3026	3619	2181	18041	11621	52.2	2.58	92.76	11	2563	12	90	3	0	0	0
ExploCarb_3808S_S2_Thermoanaerobaculum_65_10	k__Bacteria (UID3187)	2258	188	117	80.09	1.71	0	1947492	696	96	136	26352	20300	20286	14314	79027	62710	65	1.25	94.74	11	1864	33	153	2	0	0	0
ExploCarb_3808S_S2_Planctomycetes_57_11	k__Bacteria (UID2565)	2921	142	87	96.55	5.17	0	5412450	1978	417	529	49869	32999	12979	10227	164163	106979	56.7	2.24	86.37	11	4551	3	134	5	0	0	0
ExploCarb_3808S_S2_Verrucomicrobia_44_8	k__Bacteria (UID2982)	88	230	148	85.02	2.78	0	3270947	2440	267	502	18307	10518	12250	6510	61793	33066	43.7	2.24	91.34	11	2704	29	196	4	1	0	0
ExploCarb_3808S_S2_Bacteria_55_65	k__Bacteria (UID2495)	2993	143	89	78.88	0	0	1275430	500	25	30	71107	50319	51017	42497	295690	156282	55.4	1.11	93.52	11	1164	26	117	0	0	0	0
ExploCarb_3808S_S2_Bacteria_42_8	k__Bacteria (UID2495)	2993	147	91	92.31	0	0	1640483	1281	97	219	23016	12234	16912	7484	79783	31510	41.7	0.91	96.44	11	1434	8	139	0	0	0	0
ExploCarb_3808S_S2_Ignavibacteria_bacterium_RIFOXYC2_FULL_35_21_38_34	k__Bacteria (UID2570)	433	273	183	95.79	0.55	0	2476172	1100	72	83	465442	127858	34391	29820	789533	465442	37.7	2.31	94.07	11	2125	9	263	1	0	0	0
Dereplicated genomes
Bin Id	Marker lineage	# genomes	# markers	# marker sets	Completeness	Contamination	Strain heterogeneity	Genome size (bp)	# ambiguous bases	# scaffolds	# contigs	N50 (scaffolds)	N50 (contigs)	Mean scaffold length (bp)	Mean contig length (bp)	Longest scaffold (bp)	Longest contig (bp)	GC	GC std (scaffolds > 1kbp)	Coding density	Translation table	# predicted genes	0	1	2	3	4	5+	Same genome with at least 98% genome similarity
ExploCarb_3811S_S4_Caldisericum_exile_35_78	k__Bacteria (UID203)	5449	102	56	78.57	0	0	1135463	1100	46	57	32056	27225	24683	19901	160794	160794	34.7	1.2	92.59	11	1174	13	89	0	0	0	0	ExploCarb_3808S_S2_Caldisericum_exile_34_394
ExploCarb_3808S_S2_Archaea_62_90	k__Archaea (UID2)	207	145	103	95.15	0	0	1296887	1400	83	97	35328	29611	15625	13355	129503	129503	62	2.54	89.83	11	1403	7	138	0	0	0	0	ExploCarb_3811S_S4_Archaea_62_160
ExploCarb_3811S_S4_Euryarchaeota_41_125	p__Euryarchaeota (UID3)	148	187	124	80.65	0	0	816380	300	33	36	38171	38171	24738	22668	100063	100063	40.8	1.49	94.2	11	872	54	133	0	0	0	0	ExploCarb_3808S_S2_Euryarchaeota_41_476
ExploCarb_3811S_S4_Euryarchaeota_33_18	p__Euryarchaeota (UID3)	148	187	124	78.59	0.81	0	681063	210	90	111	9901	9071	7567	6133	38368	27743	32.6	1.72	94.61	11	756	42	144	1	0	0	0	ExploCarb_3808S_S2_Euryarchaeota_31_22
