## Supplemental Data 3 for "Environmental activity-based protein profiling for function-driven enzyme discovery from natural communities"

### Sheet: KAM3811
No.	log2-fold difference	Identifier	UNIREF100	Pfam (Significant Pfam-A Match )			NCBI CCD		InterProScan		SWISS-MODEL template search	HHpred
			annotation	annotation		E-value	annotation	E-value	protein family membership	other
				Family	Description
1	6.71053	ExploCarb_3811S_S4_2994_length_2665_cov_56_1	Peptidase_S8 domain-containing protein (Fragment)	Peptidase_S8	Subtilase family	2.5e-25	Peptidases_S8_S53 super family	1.24e-67	Peptidase S8, subtilisin-related
2	6.1879	ExploCarb_3811S_S4_103_length_35923_cov_48_7	Penicillin acylase	Penicil_amidase	Penicillin amidase	3.9e-143	PvdQ super family	4.12e-159	Penicillin/GL-7-ACA/AHL acylase
3	5.6954	ExploCarb_3811S_S4_37_length_59942_cov_23_2	Subtilisin	Peptidase_S8	Subtilase family	1.3e-39	Peptidases_S8_S53 super family	1.26e-87	Peptidase S8, subtilisin-related
4	4.65567	ExploCarb_3811S_S4_179_length_24712_cov_181_27	Penicillin amidase	Penicil_amidase	Penicillin amidase	1.9e-159	PvdQ	0	Penicillin/GL-7-ACA/AHL acylase
5	4.07433	ExploCarb_3811S_S4_782_length_9153_cov_146_4	Penicilin amidase	Penicil_amidase	Penicillin amidase	6.8e-142	PvdQ super family	7.66e-158	Penicillin/GL-7-ACA/AHL acylase
7	3.88069	ExploCarb_3811S_S4_477_length_13181_cov_9_10	Peptidase S8 and S53, subtilisin, kexin, sedolisin	Peptidase_S8	Subtilase family	2e-33	Peptidases_S8_S53 super family	1.3e-76	Peptidase S8, subtilisin-related
8	3.81034	ExploCarb_3811S_S4_412_length_14764_cov_159_5	Surface layer-associated STABLE protease, conjectural	Peptidase_S8	Subtilase family	4.6e-31	Peptidases_S8_14	7.17e-123	Peptidase S8, subtilisin-related
10	3.48312	ExploCarb_3811S_S4_5916_length_1495_cov_4_1	Peptidase S8 and S53, subtilisin, kexin, sedolisin	Peptidase_S8	Subtilase family	3.3e-10	Peptidases_S8_S53 super family	1.13e-21	None predicted	Domain: Peptidase_S8/S53_dom
11	3.25769	ExploCarb_3811S_S4_7165_length_1270_cov_6_1	Peptidase S8 and S53, subtilisin, kexin, sedolisin	Peptidase_S8	Subtilase family	5.2e-09	Peptidases_S8_S53 super family	2.76e-27	Peptidase S8, subtilisin-related
17	2.53312	ExploCarb_3811S_S4_1591_length_4725_cov_42_1	Uncharacterized protein	DUF915	Alpha/beta hydrolase of unknown function (DUF915)	3.2e-06	Abhydrolase super family	3.21e-05	Protein of unknown function DUF915, hydrolase-like		structural similarity to bacterial lipases	structural similarity to esterases/lipases
20	2.26432	ExploCarb_3811S_S4_483_length_13114_cov_941_5	Esterase	UPF0227	Uncharacterised protein family (UPF0227)	1.7e-31	Abhydrolase super family	2.1e-32	Uncharacterised protein family UPF0227/Esterase YqiA (		structural similarity to esterases/monoacylglycerol lipases	structural similarity mainly to esterases
25	2.18438	ExploCarb_3811S_S4_1380_length_5439_cov_180_2	Acylamino-acid-releasing enzyme, conjectural	Peptidase_S9	Prolyl oligopeptidase family	1.7e-50	DAP2(Dipeptidyl aminopeptidase/acylaminoacyl peptidase)	4.26e-158	None predicted	Domain: Peptidase_S9
70	1.17243	ExploCarb_3811S_S4_259_length_20079_cov_121_4	Signal peptide peptidase SppA	Peptidase_S49	Peptidase family S49	7.8e-48	S49_Sppa_N_C	4.48e-94	None predicted	Domain: Pept_S49_SppA
94	0.942684	ExploCarb_3811S_S4_1740_length_4311_cov_157_3	Peptidase_S15 domain-containing protein	BD-FAE	BD-FAE	2.5e-08	Abhydrolase super family	4.98e-10	None predicted	Domain: Xaa-Pro-like_dom	structural similarity to esterases/monoacylglycerid lipases	structural similarity mainly to esterases
122	0.745049	ExploCarb_3811S_S4_1428_length_5265_cov_777_6	Signal peptide peptidase SppA	Peptidase_S49	Peptidase family S49	9.8e-52	S49_Sppa_N_C	2.01e-92	None predicted	Domain: Pept_S49_SppA

### Sheet: KAM3808
No.	log2-fold difference	Identifier	UNIREF100	Pfam (Significant Pfam-A Match )			NCBI CCD		InterProScan		SWISS-MODEL template search	HHpred
				annotation		E-value	annotation	E-value	protein family membership	other
				Family	Description
1	5.73937	ExploCarb_3808S_S2_15464_length_1283_cov_2_1	Autotransporter domain-containing protein	Lipase_GDSL	GDSL-like Lipase/Acylhydrolase	5.5e-16	SGNH_hydrolase super family	1.61e-30	GDSL lipase/esterase
2	5.24448	ExploCarb_3808S_S2_5917_length_3034_cov_1_3	Peptidase S8 and S53, subtilisin, kexin, sedolisin	Peptidase_S8	Subtilase family	2.5e-53	Peptidases_S8_S53 super family	2.98e-93	Peptidase S8, subtilisin-related
3	5.23828	ExploCarb_3808S_S2_19633_length_1026_cov_55_1	Putative S8A family peptidase	no significant match			FLgD_tudor super family	3.67e-09	None predicted		structural similarity to serine proteases form Streptococcus species	structural similarity to serine proteases form Streptococcus species
4	5.08622	ExploCarb_3808S_S2_470_length_27453_cov_4_11	Lipase_GDSL domain-containing protein	Lipase_GDSL	GDSL-like Lipase/Acylhydrolase	2.7e-13	SGNH_hydrolase super family	1.01e-06	None predicted	Domain: SGNH_hydro
7	4.15248	ExploCarb_3808S_S2_593_length_22580_cov_176_21	Lipase	Hydrolase_4	Serine aminopeptidase, S33	6.1e-21	Abhydrolase super family	8.35e-38	Esterase/lipase
8	3.99013	ExploCarb_3808S_S2_12785_length_1520_cov_45_2	Putative S8A family peptidase	Peptidase_S8	Subtilase family	2.4e-23	Peptidases_S8_S53 super family	1.15e-34	Peptidase S8, subtilisin-related
9	3.75351	ExploCarb_3808S_S2_10394_length_1832_cov_227_1	Peptidase_S8 domain-containing protein (Fragment)	fn3_5	Fn3-like domain	5.2e-07	Peptidases_S8_S53 super family	3.49e-06	None predicted	Homologous Superfamily: Peptidase_S8/S53_dom_sf
10	3.74808	ExploCarb_3808S_S2_1348_length_11661_cov_169_4	PNPLA domain-containing protein	Patatin	Patatin-like phospholipase	1.3e-29	Pat_PNPLA6_PNPLA7_NTE1_like	3.37e-60	None predicted	Domain: PNPLA_dom
11	3.46688	ExploCarb_3808S_S2_277_length_40468_cov_33_33	Probable subtilase-type serine protease DR_A0283	Peptidase_S8	Subtilase family	3.3e-45	Peptidases_S8_S53 super family	2.63e-76	Peptidase S8A, fervidolysin-like
13	3.24299	ExploCarb_3808S_S2_1901_length_8595_cov_3_5	Uncharacterized protein	Penicil_amidase	Penicillin amidase	2.6e-136	Penicil_amidase	1.1e-122	Penicillin/GL-7-ACA/AHL acylase
14	3.0301	ExploCarb_3808S_S2_12072_length_1604_cov_127_1	Putative S8A family peptidase	fn3_5	Fn3-like domain	3.7e-08	Peptidases_S8_S53 super family	2.31e-15	None predicted	Homologous Superfamily: Peptidase_S8/S53_dom_sf
16	2.78046	ExploCarb_3808S_S2_5180_length_3427_cov_2_3	Peptidase S8 and S53, subtilisin, kexin, sedolisin	Peptidase_S8	Subtilase family	6.8e-54	Peptidases_S8_Thermitase_like	3.74e-102	Peptidase S8, subtilisin-related
17	2.76083	ExploCarb_3808S_S2_12016_length_1611_cov_2_1	Alpha/beta fold hydrolase	Abhydrolase_6	Alpha/beta hydrolase family	2.5e-07	Hydrolase_4 super family ( Serine aminopeptidase, S33)	3.06e-05	None predicted	Domain: AB_hydrolase_1	structural similarity to esterases/lipases	structural similarity to esterases/lipases, but also to haloalkane dehalogenases
18	2.68363	ExploCarb_3808S_S2_2184_length_7533_cov_3_4	Penicillin acylase family protein	Penicil_amidase	Penicillin amidase	1.1e-109	Penicil_amidase	1.74e-83	Penicillin/GL-7-ACA/AHL/aculeacin-A acylase
21	2.55903	ExploCarb_3808S_S2_1_length_789533_cov_14_559	S8 family peptidase	Peptidase_S8	Subtilase family	2.2e-42	Peptidases_S8_S53 super family	1.18e-66	Peptidase S8, subtilisin-related
22	2.52672	ExploCarb_3808S_S2_84_length_75002_cov_30_5	NTE family protein	Patatin	Patatin-like phospholipase	2.9e-22	Pat_PNPLA6_PNPLA7_NTE1_like	1.09e-55	None predicted	Domain: PNPLA_dom
25	2.38997	ExploCarb_3808S_S2_14352_length_1370_cov_1_2	Alpha/beta hydrolase	Abhydrolase_1	Alpha/beta hydrolase fold	8.7e-22	Abhydrolase_1	7e-22	None predicted	Domain: AB_hydrolase_1	search not possible (sequence contains X)	structural similarity to esterases/lipases and MCP hydrolases, but also to haloalkane dehalogenases and epoxide hydrolases
42	1.59677	ExploCarb_3808S_S2_5211_length_3405_cov_171_3	LD-carboxypeptidase	Peptidase_S66/Peptidase_S66C	LD-carboxypeptidase N-terminal domain/LD-carboxypeptidase C-terminal domain	8.8E-38/3.4E-32	Peptidase_S66	9.56e-113	Peptidase family S66
44	1.49114	ExploCarb_3808S_S2_7708_length_2386_cov_3_1	Uncharacterized protein	Lipase_bact_N	Bacterial virulence factor lipase N-terminal	3.4e-05	Lipase_bact_N super family	0.000511	None predicted	Domain: Lipase_bact_N
58	1.26876	ExploCarb_3808S_S2_45_length_96604_cov_169_9	PNPLA domain-containing protein (Fragment)	Patatin	Patatin-like phospholipase	8.2e-18	Pat_PNPLA6_PNPLA7_NTE1_like	1.24e-55	None predicted	Domain: PNPLA_dom
69	1.14197	ExploCarb_3808S_S2_1180_length_13195_cov_3_10	Phospholipase/lecithinase/hemolysin	Lipase_GDSL	GDSL-like Lipase/Acylhydrolase	3.3e-09	no hits		None predicted	Homologous Superfamily: SGNH_hydro_sf
84	1.04722	ExploCarb_3808S_S2_2714_length_6206_cov_211_1	Penicillin acylase	Penicil_amidase	Penicillin amidase	7.4e-143	PvdQ super family	9.48e-159	Penicillin/GL-7-ACA/AHL acylase
89	1.01619	ExploCarb_3808S_S2_1272_length_12299_cov_60_1	Hydrolase, alpha/beta fold family, putative	Abhydrolase_1	Alpha/beta hydrolase fold	5.7e-18	MhpC (Pimeloyl-ACP methyl ester carboxylesterase)	8.73e-25	None predicted	Domain: AB_hydrolase_1	structural similarity to lipases, but mainly to fluoroacetate dehalogen and haloalkane dehalogenases as well as epoxide hydrolases	structural similarity to esterases and other serine-type hydrolases, but also to haloalkane dehalogenases and epoxide hydrolases
104	0.910947	ExploCarb_3808S_S2_17847_length_1126_cov_1_2	Alpha/beta hydrolase	Abhydrolase_6	Alpha/beta hydrolase family	8.7e-21	PRK14875 super family (acetoin dehydrogenase E2 subunit dihydrolipoyllysine-residue acetyltransferase)	4.76e-14	None predicted	Domain: AB_hydrolase_1	structural similarity to esterases, but also to epoxide hydrolases and haloalkane dehalogenases	structural similarity to esterases, but also to haloalkane dehalogenases
116	0.818544	ExploCarb_3808S_S2_5424_length_3285_cov_7_1	Peptidase_S8 domain-containing protein	Peptidase_S8	Subtilase family	4.4e-33	Peptidases_S8_S53 super family	1.99e-38	Peptidase S8, subtilisin-related
139	0.710185	ExploCarb_3808S_S2_12631_length_1536_cov_2_2	Periplasmic serine endoprotease DegP-like	Trypsin_2	Trypsin-like peptidase domain	3.7e-37	degP_htrA_DO super family	5.22e-158	Peptidase S1C, Do
167	0.583191	ExploCarb_3808S_S2_2577_length_6506_cov_183_2	Putative S8 family peptidase	Peptidase_S8	Subtilase family	2.2e-63	Peptidases_S8_subtilisin_Vpr-like	2.88e-82	Peptidase S8, subtilisin-related
189	0.52106	ExploCarb_3808S_S2_593_length_22580_cov_176_11	Putative S8 family peptidase	Peptidase_S8	Subtilase family	1.6e-66	Peptidases_S8_Thermitase_like	1.17e-132	Peptidase S8, subtilisin-related (
224	0.397659	ExploCarb_3808S_S2_4160_length_4192_cov_19_2	Uncharacterized protein	Penicil_amidase	Penicillin amidase	6.2e-254	Penicil_amidase	0	Penicillin/GL-7-ACA/AHL acylase
296	0.138838	ExploCarb_3808S_S2_21_length_132706_cov_167_47	Serine protease	Trypsin_2	Trypsin-like peptidase domain	5.9e-36	degP_htrA_DO super family	1.1e-118	Peptidase S1C
340	0.0234979	ExploCarb_3808S_S2_858_length_17095_cov_20_14	Alpha/beta hydrolase fold protein	Hydrolase_4	Serine aminopeptidase, S33	2.7e-63	Hydrolase_4 (Serine aminopeptidase, S33)	7.47e-75	None predicted	Domain: Hydrolase_4	structural similarity to monoglyceride lipases	structural similarity to esterases/lipases
